# TranslAGE: A Comprehensive Platform for Systematic Validation of Epigenetic Aging Biomarkers

**DOI:** 10.1101/2025.10.16.682960

**Authors:** Daniel S. Borrus, Raghav Sehgal, Jenel F. Armstrong, John Gonzalez, Grace Zou, Jessica Kasamoto, Yaroslav Markov, Jessica Lasky-Su, Albert Higgins-Chen

## Abstract

Epigenetic clocks are powerful biomarkers of biological aging, however, their performance varies across studies and contexts. Current limitations include siloed datasets, inconsistent validation methods, and the absence of a standardized framework for systematic comparison. Here, we introduce TranslAGE: a publicly available online resource that addresses this gap by harmonizing 179 human blood DNA methylation datasets and precalculating a suite of 41 epigenetic biomarker scores for each of the >42,000 total samples. Users can explore these data through interactive dashboards that evaluate four fundamental performance domains: Stability, Treatment response, Associations, and Risk, collectively forming the STAR framework. Stability quantifies robustness to multiple types of technical and biological noise. Treatment response measures biomarker sensitivity to aging interventions and environmental exposures. Associations capture cross-sectional relationships with age, demographics, disease, and other phenotypes, and Risk assesses predictive power for future functional decline, morbidity and mortality. The STAR framework unifies these test metrics into a single composite scoring system that enables researchers to identify, benchmark, and validate biomarkers best suited to their scientific or clinical applications. TranslAGE will be continually updated, with rapid scaling by adding datasets, biomarkers, or analyses. By providing harmonized datasets, precomputed biomarker scores, and interactive data tools, TranslAGE establishes the first standardized, reproducible framework for benchmarking epigenetic aging biomarkers across populations, and accelerates the translation toward clinical use.
