## Supplemental Table 3 for "TranslAGE: A Comprehensive Platform for Systematic Validation of Epigenetic Aging Biomarkers"

### Sheet: Sheet1
Analysis Routine	Curated Columns	Friendly Name	Description	Units	Structure	Misc	Misc2
TranslAGE	cSAMPLEID	Sample ID	Sample ID, a unique identifier linking the phenotypic data to the row names of datMeth	NA	Character
	cSUBJECTID	Subject ID	Subject ID, a unique identifier for each individual, linking the individual's samples across time	NA	Character
	cAGE	Age	Age of the subject	Years	Numeric
	cFEMALE	Female	Subject's sex. Male = 0. Female = 1.	NA	Numeric
	cGROUP	Group	Control Vs Subject. Value must be "Control" or "Subject". Can't switch between timepoints for one individual.	NA	Factor
Treatment response	cTIME	Time	Time in days of sample relative to initial sample. Initial sample has time 0.	Days	Numeric
Stability	cTIME	Time	Time in days of sample relative to initial sample. Initial sample has time 0.	Days	Numeric
	cHOUR	Hour	Time of day that sample was taken in 24 hour format	Hours (implicit)	Numeric
Association and Risk	cPROG_time_to_last_day_of_follow_up	Time of last day of follow up	Time to day of follow up - necessary for mortality score	Days		Future	NA
	cPROG_death_status	Death Status	Death status - necessary for mortality score	0 = alive, 1 = dead	Factor	Future	NA
	cPROG_mortality	Mortality	Cox model of mortality	Hazard Ratio?	Numeric	Future	Phenotype
	cPROG_bDIABE	Diabetes Status	Baseline Diabetes Status	0 = no diabetes, 1 = diabetes, NA= UNK	Factor	Baseline	Disease
	cPROG_bCANCRE	Cancer Diagnosis	Baseline Cancer Diagnosis (any type)	0 = cancer free, 1 = cancer, NA= UNK	Factor	Baseline	Disease
	cPROG_fLUNGE	Lung Disease	Future Lung Disease (e.g., COPD, emphysema)	0 = no lung disease, 1 = lung disease, NA= UNK	Factor	Future	Disease
	cPROG_bHEARTE	Heart Disease	Baseline Heart Disease (e.g., heart attack, angina)	0 = no heart disease, 1 = heart disease, NA= UNK	Factor	Baseline	Disease
	cPROG_bSTROKE	Stroke History	Baseline Stroke History	0 = no stroke, 1 = stroke, NA= UNK	Factor	Baseline	Disease
	cPROG_bALZHE	Alzheimer's Diagnosis	Baseline Alzheimer's Disease Diagnosis	0 = no alzheimer's , 1 = alzheimer's , NA= UNK	Factor	Baseline	Disease
	cPROG_fALZHE	Alzheimer's Diagnosis	Future Alzheimer's Disease Diagnosis	0 = no alzheimer's , 1 = alzheimer's , NA= UNK	Factor	Future	Disease
	cPROG_bDEMEN	Dementia Diagnosis	Baseline Dementia Diagnosis	0 = no dementia , 1 = dementia , NA= UNK	Factor	Baseline	Disease
	cPROG_fDEMEN	Dementia Diagnosis	Future Dementia Diagnosis	0 = no dementia , 1 = dementia , NA= UNK	Factor	Future	Disease
	cPROG_bBMI	BMI	Baseline Body Mass Index	BMI value	Numeric	Baseline	Phenotype
	cPROG_fBMI	BMI	Future Body Mass Index	BMI value	Numeric	Future	Phenotype
	cPROG_bPARKINSONS	Parkinsons Diagnosis		0 = no PD, 1 = PD, NA= UNK	Factor	Baseline	Disease
	cPROG_bDBP	Diastolic Blood Pressure	Diastolic Blood Pressure	millimeters of mercury (mmHg)	Numeric	Baseline	Phenotype
	cPROG_fDBP	Diastolic Blood Pressure	Diastolic Blood Pressure	millimeters of mercury (mmHg)	Numeric	Future	Phenotype
	cPROG_bSBP	Systolic Blood Pressure	Systolic Blood Pressure	millimeters of mercury (mmHg)	Numeric	Baseline	Phenotype
	cPROG_fSBP	Systolic Blood Pressure	Systolic Blood Pressure	millimeters of mercury (mmHg)	Numeric	Future	Phenotype
	cPROG_bCAC	Coronary Artery Calcification		(What dataset?)		Baseline	Phenotype
	cPROG_bPLAQUE	Arteriol Plaque	carotid plaque score (For GSE56046)	(What dataset?)	Numeric	Baseline	Phenotype
	cPROG_bCROHNS	Crohns Disease		0 = no crohns , 1 = crohns , NA= UNK	Factor	Baseline	Disease
	cPROG_bDOWN	Down Syndrome		0 = no DS , 1 = DS , NA= UNK	Factor	Baseline	Disease
	cPROG_bIDCA	Intellectual Disability and Congenital Anomalies		0 = no DICA, 1 = DICA , NA= UNK	Factor	Baseline	Disease
	cPROG_bKABUKI	Kabuki Syndrome		0 = no kabuki, 1 = kabuki , NA= UNK	Factor	Baseline	Disease
	cPROG_bMS	Multiple Sclerosis		0 = no MS, 1 = MS , NA= UNK	Factor	Baseline	Disease
	cPROG_bPANIC	Panic Disorder		0 = no PD, 1 = PD, NA= UNK	Factor	Baseline	Disease
	cPROG_bSCZ	Schizophrenia		0 = no schizophrenia, 1 = schizophrenia, NA= UNK	Factor	Baseline	Disease
	cPROG_bSILVERRUSSEL	Silver Russel Syndrome		0 = no SRS, 1 = SRS, NA= UNK	Factor	Baseline	Disease
	cPROG_SJOGRENS	Sjorgens Syndrome		0 = no SS, 1 = SS, NA= UNK	Factor	Baseline	Disease
	cPROG_bUC	Ulcerative Colitis		0 = no UC, 1 = UC, NA= UNK	Factor	Baseline	Disease
	cPROG_bMCI	Mild Cognitive Impairment	Baseline Mild Cognitive Impairement	0 = no MCI, 1 = MCI	Factor	Baseline	Disease
	cPROG_fMCI	Mild Cognitive Impairment	Future Mild Cognitive Impairement	0 = no MCI, 1 = MCI	Factor	Future	Disease
	cPROG_bCDR	Clinical Dementia Rating		Score	Numeric	Baseline	Phenotype
	cPROG_fCDR	Clinical Dementia Rating		Score	Numeric	Future	Phenotype
	cPROG_bFAQ	Functional Activities Questionnaire		Score	Numeric	Baseline	Phenotype
	cPROG_fFAQ	Functional Activities Questionnaire		Score	Numeric	Future	Phenotype
	cPROG_bGDS	Geriatric Depression Scale		Score	Numeric	Baseline	Phenotype
	cPROG_fGDS	Geriatric Depression Scale		Score	Numeric	Future	Phenotype
	cPROG_bMMSE	Mini-Mental State Examination		Score	Numeric	Baseline	Phenotype
	cPROG_fMMSE	Mini-Mental State Examination		Score	Numeric	Future	Phenotype
	cPROG_bVO2	VO2 Max		Measure	Numeric	Baseline	Phenotype
	cPROG_fVO2	VO2 Max		Measure	Numeric	Future	Phenotype
	cPROG_bWC	Waist Circumference		Measure	Numeric	Baseline	Phenotype
	cPROG_fWC	Waist Circumference		Measure	Numeric	Future	Phenotype
	cPROG_bWBV	Whole Brain Volume		Measure	Numeric	Baseline	Phenotype
	cPROG_fWBV	Whole Brain Volume		Measure	Numeric	Future	Phenotype
	cPROG_bADAS11	ADAS 11 Score		Score	Numeric	Baseline	Phenotype
	cPROG_fADAS11	ADAS 11 Score		Score	Numeric	Future	Phenotype
	cPROG_bADAS13	ADAS 13 Score		Score	Numeric	Baseline	Phenotype
	cPROG_fADAS13	ADAS 13 Score		Score	Numeric	Future	Phenotype
	cPROG_bMOCA	MOCA Score		Score	Numeric	Baseline	Phenotype
	cPROG_fMOCA	MOCA Score		Score	Numeric	Future	Phenotype
	cPROG_bFENO	Average Fraction of Exhaled Nitric Oxide	Baseline Average Fraction of Exhaled Nitric Oxide	Score	Numeric	Future	Phenotype
	cPROG_bFEV	Average Forced Expiratory Volume	Baseline Average Forced Expiratory Volume	Score	Numeric	Future	Phenotype
	cPROG_bACT	Average Asthma Control Test	Baseline Average Asthma Control Test	Score	Numeric	Future	Phenotype
	cPROG_bCALC	Calcium			Numeric	Baseline	Phenotype
	cPROG_fCALC	Calcium			Numeric	Future	Phenotype
	cPROG_bCREA	Creatinin			Numeric	Baseline	Phenotype
	cPROG_fCREA	Creatinin			Numeric	Future	Phenotype
	cPROG_bCRP	C-reactive Protein		mg/L	Numeric	Baseline	Phenotype
	cPROG_fCRP	C-reactive Protein		mg/L	Numeric	Future	Phenotype
	cPROG_bFIBR	Fibrinogen		g/L	Numeric	Baseline	Phenotype
	cPROG_fFIBR	Fibrinogen		g/L	Numeric	Future	Phenotype
	cPROG_bGLUC	Glucose		mmol/L	Numeric	Baseline	Phenotype
	cPROG_fGLUC	Glucose		mmol/L	Numeric	Future	Phenotype
	cPROG_bHBA1C	HbA1c		%	Numeric	Baseline	Phenotype
	cPROG_fHBA1C	HbA1c		%	Numeric	Future	Phenotype
	cPROG_bHDL	HDL Cholesterol		mmol/L	Numeric	Baseline	Phenotype
	cPROG_fHDL	HDL Cholesterol		mmol/L	Numeric	Future	Phenotype
	cPROG_bLDL	LDL Cholesterol		mmol/L	Numeric	Baseline	Phenotype
	cPROG_fLDL	LDL Cholesterol		mmol/L	Numeric	Future	Phenotype
	cPROG_bINSU	Insulin		µIU/mL	Numeric	Baseline	Phenotype
	cPROG_fINSU	Insulin		µIU/mL	Numeric	Future	Phenotype
	cPROG_bTCHOL	Total Cholesterol		mmol/L	Numeric	Baseline	Phenotype
	cPROG_fTCHOL	Total Cholesterol		mmol/L	Numeric	Future	Phenotype
	cPROG_bTRIG	Triglycerides		mmol/L	Numeric	Baseline	Phenotype
	cPROG_fTRIG	Triglycerides		mmol/L	Numeric	Future	Phenotype
	cPROG_bURIC	Uric Acid		µmol/L	Numeric	Baseline	Phenotype
	cPROG_fURIC	Uric Acid		µmol/L	Numeric	Future	Phenotype
	cPROG_bWHR	Waist-to-Hip Ratio		ratio	Numeric	Baseline	Phenotype
	cPROG_fWHR	Waist-to-Hip Ratio		ratio	Numeric	Future	Phenotype
	cPROG_bMDD	Major Depressive Disorder	Baseline Major Depressive Disorder		Factor	Baseline	Disease
	cPROG_fMDD	Major Depressive Disorder	Future Major Depressive Disorder		Factor	Future	Disease
	cPROG_bPRED	Prediabetes			Factor	Baseline	Disease
